# Puzzling parasitic plants: phylogenetics and classification of Santalales revisited

**DOI:** 10.1101/2025.05.16.654241

**Authors:** Luiz A. Cauz-Santos, James W. Byng, Mark W. Chase, Maarten J. M. Christenhusz

## Abstract

Based on a previously published but realigned matrix for Santalales, we find many relationships that were weakly or unsupported in previous studies are here much better supported, providing a more robust foundation upon which to discuss Santalales classification. In the maximum likelihood analysis, we recovered the same basic relationships as in the previous studies, but with two major differences: i) Balanophoraceae in the broad sense are monophyletic and well supported as embedded in Santalaceae (rather than biphyletic and outside Santalaceae) and ii) most of the former Olacaceae form a moderately supported clade (rather than a weakly supported grade). In the parsimony analysis, the position of Balanophoraceae s.l. is not well supported (although their broader circumscription is). We outline three possible options for a classification of the order and propose a new familial and subfamilial classification for Santalales. This hopefully provides a stable, user-friendly taxonomic framework that is phylogenetically well supported and more consistent with historical usage than some recently proposed systems, and provides taxa that can be more readily diagnosed morphologically. We recommend recognition of nine families (in phylogenetic sequence): Strombosiaceae, Erythropalaceae, Olacaceae, Opiliaceae, Santalaceae, Misodendraceae, Schoepfiaceae and Loranthaceae, plus an unresolved position for Balanophoraceae (including Mystropetalaceae), which we propose to exclude from Santalaceae until more evidence of their relationships to that family is available from nuclear genes. Four new subfamilies, Gaiadendroideae, Comandroideae, Nanodeoideae and Thesioideae, are proposed, and a new combination, *Loranthus obtusifolius*, is made.
