## Supplementary material for "Puzzling parasitic plants: phylogenetics and classification of Santalales revisited": Table S1

### Sheet: Taxa & Genes
Table S1. Taxa used in the phylogenetic analyses. GenBank accession numbers are provided for the markers in the following order: SSU rDNA, LSU rDNA, RPB2, rbcL, matK, accD, and matR. A dash (–) indicates that the corresponding sequence is missing. Table adapted from Su et al., 2015.
Taxa	Authority	Country of origin	Collector & number	Herbarium of voucher	nSSU	nLSU	RPB2	rbcL	matK	accD	matR
Acanthosyris asipapote	M.Nee	Bolivia	M. Nees & I. Vargas 45009	(NY)	DQ329163	AF181776	–	DQ329171	DQ329182	DQ329193	–
Acanthosyris falcata	Griseb.	Bolivia	M. Nees 46690	(NY)	DQ329164	–	–	DQ329172	DQ329183	DQ329194	–
Actinanthella menyharthii	(Engl. & Schinz) Balle	Zimbabwe	D. Wiens 4638	(MO)	EU544313	EU544352	–	–	EU544408	–	–
Aetanthus nodosus	(Desr.) Engl.	Ecuador	F. M. Garmendia 1227	(MO)	EU544314	–	–	–	EU544409	–	–
Agelanthus sansibarensis	(Engl.) Polhill & Wiens	Kenya	S. A. Robertson s.n.	(SIU)	U59946	EU544353	–	EU544464	EU544410	–	–
Agonandra macrocarpa	L.O.Williams	Costa Rica	D. L. Nickrent 2764	(SIU)	L24079	DQ790205	–	DQ790130	DQ790169	DQ790237	–
Alepis flavida	(Hook.f.) Tiegh.	New Zealand	B. Molloy s.n.	(SIU)	L24139	EF464474	–	–	EF464508	KP263290	–
Amphorogyne celastroides	Stauffer & Hürl.	New Caledonia	G. D. McPherson 18051	(MO)	EF584571	–	KP263324	–	EF584614	–	–
Amyema glabra	(Domin) Danser	Australia	D. L. Nickrent 2795	(SIU)	AF039073	EU544354	–	EU544465	EU544411	–	(AY453106)
Amyema queenslandica	(Blakely) Danser	Australia	D. L. Nickrent 2788	(SIU)	EU544315	EU544355	–	–	EU544412	–	–
Amylotheca duthiana	(King) Danser	Malaysia	D. L. Nickrent 4022	(SIU)	EU544316	EU544356	–	–	EU544413	–	–
Anacolosa papuana	Schellenb.	Solomon Islands; Indonesia	R. Regalado & M. Q. Sirikolo 692; A. C. Church 338	(MO; A)	DQ790104	–	(KP263325)	DQ790144	DQ790181	DQ790250	–
Anthobolus leptomerioides	F.Muell.	Australia	B. J. Lepschi & L. A. Craven 4352	(CANB)	EF584572	–	–	EF584589	EF584615	KP263291	–
Antidaphne viscoidea	Poepp. & Endl.	Costa Rica	S. Sargent s.n.	(SIU)	L24080	KP263237	–	L26068	EF464500	KP263292	–
Aptandra tubicina	(Poepp.) Benth. ex Miers	Peru	H. van der Werff & R. Vasquez 13846	(MO)	DQ790105	DQ790217	–	DQ790141	DQ790178	DQ790247	–
Arceuthobium verticilliflorum	Engelm.	Mexico	D. L. Nickrent 2065	(SIU)	L24042	EF464470	(AY566624)	L26067	–	–	–
Arjona tuberosa	Cav.	Argentina	V. Melzheimer s.n.; Pisann 3594	(SIU; GH)	EF464468	EF464480	KP263326	EF464532	EF464513	–	KP263264
Atkinsonia ligustrina	(Lindl.) F.Muell.	Australia	D. Watson 4458	(SIU)	EF464464	EF464475	–	EF464526	DQ787444	–
Bakerella sp.	-	Madagascar	S. Razafimandimbison 332	(MO)	EU544318	EU544358	–	EU544466	EU544415	–
Balanophora fungosa	J.R.Forst. & G.Forst.	Australia; Taiwan	D. L. Nickrent 2825; J.-Y. Huang 20040203	(SIU; TAI)	JN392868	KP263238	JQ613269	–	–	–	JQ613244
Balanophora laxiflora	Hemsl.	Taiwan	H.-J. Su 043, 044	(TAI)	JN392870	KP263239	JQ613270	–	–	–	JQ613245
Baratranthus axanthus	(Korth.) Miq.	Malaysia	D. L. Nickrent 4029	(SIU)	EU544317	EU544357	–	–	EU544414	–	–
Benthamina alyxifolia	(Benth.) Tiegh.	Australia	W. Forstreuter Be.al.01	(SIU)	EU544319	EU544359	–	–	EU544416	–	–
Berhautia senegalensis	Balle	Gambia	M. Jones s.n.	(SIU)	EU544320	EU544360	–	–	EU544417	–	–
Buckleya distichophylla	(Nutt.) Torr.	USA	L. J. Musselman s.n.	(SIU)	X16598	EF464473	–	DQ329180	DQ329191	DQ329202	(DQ110331)
Cansjera leptostachya	Benth.	Australia	D. L. Nickrent 2815	(SIU)	L24084	DQ790204	–	DQ790128	DQ790167	–	–
Cathedra acuminata	(Benth.) Miers	Brazil	J. A. Ratter et al. 6782	(MO)	FJ848847	–	–	DQ790145	DQ790182	DQ790251	–
Cervantesia tomentosa	Ruiz & Pav.	Bolivia	L. J. Dorr & L. C. Barnett 6941	(MO)	DQ329165	KP263240	KP263327	DQ329173	DQ329184	DQ329195	(DQ110333)
Champereia manillana	(Blume) Merr.	Thailand	W. Forstreuter s.n.	(SIU)	JQ613223	–	JQ613271	DQ790129	DQ790168	DQ790236	JQ613247
Chaunochiton kappleri	(Sagot ex Engl.) Ducke	Costa Rica	N. Zamora et al. 1928	(MO)	DQ790106	DQ790218	–	DQ790142	DQ790179	DQ790248	–
Choretrum pauciflorum	A.DC.	Australia	B. Lepschi et al. 4237	(CANB)	EF584573	–	–	EF464522	EF464503	KP263293	–
Cladocolea gracilis	Kuijt	Mexico	A. C. Sanders & P. A. Fryxell 4172	(MO)	EU544322	EU544362	–	–	EU544419	–	–
Colpoon compressum	P.J.Bergius	South Africa	D. L. Nickrent 4084	(SIU)	EF584574	–	–	EF584590	EF584616	KP263294	–
Comandra umbellata	(L.) Nutt.	USA	G. Tonkovitch s.n.	(SIU)	L24772, DQ329170	KP263241	KP263328	DQ329181	DQ329192	DQ329203	–
Corynaea crassa	Hook.f.	Costa Rica	D. L. Nickrent & S.-C. Hsiao 3011	(SIU)	L24400	KP263242	KP263329	–	–	–	KP263265
Coula edulis	Baill.	Gabon	J. J. Wieringa 3295	(WAG)	–	–	–	DQ790147	DQ790184	DQ790253	–
Curupira tefeensis	G.A.Black	Brazil	C. Clement s.n.	(INPA)	DQ790107	DQ790221		DQ790150	DQ790187	DQ790256	–
Dactylanthus taylorii	Hook.f.	New Zealand	C. Ecroyd s.n.	(SIU)	AY957443	KP263243	KP263330	–	–	–	AY957447
Dactyliophora novae-guineae	(F.M.Bailey) Danser	Australia	B. Hyland 16461	(QRS)	EU544323	EU544363	–	–	EU544420	–	–
Daenikera corallina	Hürl. & Stauffer	New Caledonia	J. Munzinger 2054	(NOU)	EF464462	EF464472	KP263331	EF464523	EF464504	KP263295	–
Decaisnina triflora	(Span.) Tiegh.	Papua New Guinea	D. L. Nickrent 4491	(WAU)	EU544324	EU544364	–	EU544468	EU544421	–	–
Dendromyza ledermannii	(Pilg.) Stauffer	Papua New Guinea	D. L. Nickrent 4466	(WAU)	EF464463	–	–	EF464524	EF464505	KP263297	–
Dendropemon caribaeus	Krug & Urb.	Puerto Rico	D. L. Nickrent 2172	(SIU)	AF039075	EU544365	(KP263332)	EU544469	EU544422	(KP263296)	–
Dendrophthoe coccinea	(Jack) Danser	Malaysia	D. L. Nickrent 4019	(SIU)	–	EU544373	–	–	EU544430	–	–
Dendrophthoe curvata	(Blume) Miq.	Malaysia	D. L. Nickrent 4012	(SIU)	EU544325	EU544367	–	(HQ317760)	EU544424	–	–
Dendrophthoe longituba	(Elmer) Danser	Malaysia	D. L. Nickrent 4010	(SIU)	(HQ317760)	EU544366	–	–	EU544423	–	(DQ110337)
Dendrophthora clavata	(Benth.) Urb.	Colombia	M. Melampy s.n.	(SIU)	L24086	AF181813	–	L26069	EF584636	–	–
Dendrotrophe varians	(Blume) Miq.	Australia; Malaysia	D. L. Nickrent 2827; 4014	(SIU)	L24087	–	–	EF464520	EF464501	–	–
Desmaria mutabilis	(Poepp. & Endl.) Tiegh. ex T.Durand & B.D.Jacks.	Chile	G. Amico s.n.	(SIU)	EF464465	EF464476	–	EF464527	EF464509	KP263298	–
Diogoa zenkeri	(Engl.) Exell & Mendonça	Gabon	J. J. Wieringa 3288	(WAG)	DQ790108	DQ790223	KP263333	DQ790152	DQ790189	DQ790258	KP263266
Diplatia furcata	Barlow	Australia	D. L. Nickrent 2824	(SIU)	L24088	EU544368	–	–	EU544425	–	–
Dufrenoya sphaerocarpa	(Danser) Stauffer	Indonesia	G. G. Hambali s.n.	(SIU)	AF039071	–	–	EF584592	EF584617	KP263299	–
Emelianthe panganensis	(Engl.) Danser	Tanzania	E. Mboya 594	(MO)	EU544326	EU544369	–	–	EU544426	–	–
Englerina ramulosa	(Sprague) Polhill & Wiens	Kenya	S. A. Robertson s.n.	(SIU)	(L24140)	EU544370	–	EU544470	EU544427	–	–
Engomegoma gordonii	Breteler	Equatorial Guinea	B. Senterra 18-81	(P)	DQ790110	–	–	DQ790153	–	–	–
Erianthemum dregei	(Eckl. & Zeyh.) Tiegh.	Kenya	S. A. Robertson s.n.	(SIU)	L25679	EU544371	–	–	EU544428	–	–
Erythropalum scandens	Blume	Indonesia; China	M. Chase 1328; H.-J. Su 055	(K; TAI)	DQ790111	DQ790233	KP263335	DQ790164	DQ790200	DQ790267	KP263267
Eubrachion ambiguum	(Hook. & Arn.) Engl.	Puerto Rico	D. L. Nickrent 2699	(SIU)	L24141	AF389273	–	L26071	EF464498	KP263300	–
Exocarpos bidwillii	Hook.f.	New Zealand	B. Molloy s.n.	(SIU)	L24142	KP263244	(KP263336)	EF584594	EF584619	KP263302	–
Exocarpos acerbus	(R. Br.) A. DC.	Australia	B. Lepschi & B.R. Murray 4213	(CANB)	EF584580	–	–	EF584602	EF584627	KP263312	–
Exocarpos aphyllus	R.Br.	Australia	A. Markey & B. Barlow s.n.	(SIU)	EF584575	–	–	EF584593	EF584618	KP263301	–
Gaiadendron punctatum	(Ruiz & Pav.) G.Don	Costa Rica	S. Sargent s.n.	(SIU)	L24143	DQ790209	–	L26072	DQ787445	DQ790238	DQ110339
Geocaulon lividum	(Richardson) Fernald	USA	J. Fetzner s.n.	(SIU)	AF039072	KP263245	–	EF584595	EF584620	KP263303	–
Ginalloa arnottiana	Korth.	Malaysia	J. Beaman 9074	(SAR)	L24144	–	–	L26070	EF584637	–	–
Globimetula dinklagei	(Engl.) Danser	Gabon	J. J. Wieringa 2858	(WAG)	AF039076	EU544372	–	–	EU544429	–	–
Hachettea austrocaledonica	Baill.	New Caledonia	J.-M. Groult s.n.	(SIU)	AY957444	KP263246	KP263337	–	–	–	AY957448
Harmandia mekongensis	Baill.	Indonesia	Koizumi 1411	(KYO)	FJ848849	–	–	FJ848842	FJ848845	FJ848843	–
Heisteria cauliflora	Sm.	French Guyana	M. F. Prévost 3796	(CAY)	DQ790112	DQ790229	–	DQ790160	DQ790196	DQ790264	–
Heisteria concinna	Standl.	Panama	C. Augspurger s.n.	(SIU)	L24146	DQ790230	KP263338	DQ790161	DQ790197	–	–
Heisteria densifrons	Engl.	French Guyana	J. K. Munzinger et al. 497	(P)	DQ790113	DQ790231	–	DQ790162	DQ790198	–	–
Heisteria parvifolia	Sm.	Cameroon	M. Cheek 5985	(K)	–	DQ790232	–	AJ131771	AY042600	DQ790266	GU351220
Helixanthera cylindrica	(Jack ex Roxb.) Danser	Malaysia	C. Calvin et al. B22	(SAR)	EU544327	EU544374	–	–	EU544431	–	–
Helosis cayennensis	(Sw.) Spreng.	Costa Rica	D. L. Nickrent & S.-C. Hsiao3006; J. Gomez s.n.	(SIU)	L25682	KP263247	–	–	–	–	KP263268
Hondurodendron urceolatum	C.Ulloa, Nickrent, Whitef. & D.L.Kelly	Honduras	Fagen et al. DA/2MS 313	(MO)	FJ848848		–	FJ848841	FJ848846	FJ848844	–
Ileostylus micranthus	Tiegh.	New Zealand	B. Molloy s.n.	(SIU)	EU544329	EU544376	–	EU544471	EU544433	–	–
Jodina rhombifolia	(Hook. & Arn.) Reissek	Bolivia	M. Nees 46673	(NY)	DQ329166	–	–	DQ329174	DQ329185	DQ329196	–
Korthalsella lindsayi	(Oliv. ex Hook. f.) Engl.	New Zealand; Taiwan	B. Molloy s.n.; C.-C. Wu s.n.	(SIU; TAI)	L24150	(KP263248)	(KP263339)	L26073	–	–	–
Lepeostegeres lancifolius	Danser	Malaysia	Calvin et al. B27	(SAR)	–	EU544379	–	–	EU544435	–	–
Lepidaria forbesii	Tiegh.	Malaysia	D. L. Nickrent 4044	(SIU)	EU544330	EU544378	–	–	EU544434	–	–
Lepidoceras chilense	(Molina) Kuijt	Chile	C. Marticorena & R. Rodríguez 10043	(CONC)	EF464459	–	–	EF464519	EF464499	–	–
Lepionurus sylvestris	Blume	Indonesia; unknown	G. Hambali s.n.; M.W. Chase 1333	(SIU; K)	DQ790101	DQ790206	KP263340	DQ790131	DQ790170	–	KP263269
Leptomeria aphylla	R.Br.	Australia	B. J. Lepschi 4875	(CANB)	–	–	–	EF584597	EF584622	KP263305	–
Leptomeria pauciflora	R.Br.	Australia	A. Markey & B. Barlow s.n.	(SIU)	EF464460	EF464471	–	EF464521	EF464502	–	–
Leptomeria rubescens	Stauffer	Australia	H. U. Stauffer et al. 5385	(Z)	EF464458	–	–	EF464518	EF464497	KP263320	–
Ligaria cuneifolia	(Ruiz & Pav.) Tiegh.	Chile	G. Amico s.n.	(SIU)	L24152	EF464477	–	EF464528	EF464510	–	–
Lophophytum leandrii	Eichler	Argentina	M. Gonzalez 291	(TAI)	KP263283	KP263249	KP263341	–	–	–	KP263270
Loranthus delavayi	Tiegh.	Taiwan	C.-C. Wu 0033	(TAI)	JQ613220	–	–	HQ317767	–	–	JQ613248
Loranthus europaeus	Jacq.	Italy	U. Kuhlmann s.n.	(SIU)	L24153	EU544380	–	JQ933393	EU544436	–	–
Loranthus kaoi	(J.M. Chao) H.S. Kiu	Taiwan	H.-J. Su 021	(TAI)	JQ613221	–	JQ613272	–	KP263261	–	JQ613249
Loranthus obtusifolius	Merr.	Australia	B. Hyland 16493	(QRS)	EU544321	EU544361	–	EU544467	EU544418	–	–
Loxanthera speciosa	Blume	Malaysia	D. L. Nickrent 4026	(SIU)	EU544332	EU544382	–	–	EU544437	–	–
Lysiana filifolia	Barlow	Australia	D. L. Nickrent 4449	(SIU)	EU544333	EU544383	–	–	EU544438	–	–
Maburea trinervis	Maas	Guyana	R. Zagt s.n.	(WAG)	DQ790114	DQ790234	KP263342	DQ790165	DQ790201	DQ790268	DQ110345
Macrosolen cochinchinensis	(Lour.) Tiegh.	Malaysia; China	C. Calvin et al. s.n.; H.-J. Su 052	(SAR; TAI)	EU544334	EU544384	KP263343	KP263282	EU544439	–	KP263271
Malania oleifera	Chun & S.K. Lee	China	Caoming 0340; H.-J. Su 051	(P; TAI)	DQ790115	DQ790222	KP263344	DQ790151	DQ790188	DQ790257	KP263272
Mida salicifolia	A.Cunn.	New Zealand	C. C. Ogle 3413	(CHR)	EF584577	–	KP263345	EF584598	EF584623	KP263306	KP263273
Minquartia guianensis	Aubl.	Costa Rica	D. L. Nickrent 2758	(SIU)	L24396	–	KP263346	DQ790148	DQ790185	DQ790254	DQ110346
Misodendrum linearifolium	DC.	Chile	G. Amico 136	(BCRU)	L24397	DQ790211	–	L26074	DQ787438	–	–
Misodendrum punctulatum	Banks ex DC.	Argentina	R. Vidal-Russell 61, 62	(BCRU)	KP263284	KP263250	KP263347	EF464531	DQ787443	(KP263307)	KP263274
Moquiniella rubra	A. Spreng.	South Africa	K. Steiner 2836	(NBG)	AF039078	DQ790207	–	DQ790132	DQ790171	–	–
Muellerina eucalyptoides	(DC.) Barlow	Australia	D. Watson s.n.	(SIU)	EU544335	EU544385	–	EU544472	EU544440	–	–
Myoschilos oblongum	Ruiz & Pav.	Chile	M. F. Gardner & S. G. Knees 4387	(MO)	EF584578	–	–	EF584599	EF584624	KP263308	–
Mystropetalon thomii	Harv.	South Africa	D. L. Nickrent 4091	(SIU)	AY957445	KP263251	KP263348	–	–	–	AY957449
Nanodea muscosa	Banks ex C.F. Gaertn.	Argentina	D. M. Moore 2302	(MO)	EF584579	–	–	EF584600	EF584625	KP263309	–
Nestronia umbellula	Raf.	USA	L. J. Musselman s.n.	(SIU)	L24399	–	–	EF584601	EF584626	KP263310	DQ110348
Notanthera heterophylla	(Ruiz. & Pav.) G. Don.	Chile	C. Aeodo 7202	(MA)	EF464466	EF464478	–	EF464529	EF464511	–	–
Notothixos subaureus	Oliv.	Australia	D. L. Nickrent 2790	(SIU)	L24403	KP263252	–	L26075	–	(KP263311)
Nuytsia floribunda	R.Br.	Australia	B. Lamont s.n.; A. Markey & B. Barlow; L. Mucina s.n.	(SIU; TAI)	DQ790103	DQ790210	KP263349	DQ790134	DQ787446	DQ790239	DQ110349
Ochanostachys amentacea	Mast.	Indonesia	M. Chase 1329	(K)	DQ790116	–	–	DQ790146	DQ790183	DQ790252	–
Octoknema sp.	-	Equatorial Guinea	B. Senterra SO 291	(P)	KP263285	–	KP263350	DQ790139	DQ790176	–	KP263275
Oedina pendans	(Engl. & K. Krause) Polhill & Wiens	Tanzania	R. E. Gereau & C. J. Kayombo 4213	(MO)	EU544336	EU544386	–	–	EU544441	–	–
Okoubaka aubrevillei	Pellegr. & Normand	Cameroon	M. Cheek 6007	(K)	–	–	–	DQ329175	DQ329186	DQ329197	–
Olax aphylla	R.Br.	Australia	D. L. Nickrent 2810	(SIU)	L24405	DQ790212	–	DQ792943	–	DQ790241	–
Olax benthamiana	Miq.	Australia	M. Chase 2176	(K)	DQ790118	DQ790213	–	DQ790135	AY042620	DQ790242	–
Olax candida	(Poepp.) Kuntze	Ecuador	M. J. Macía et al. 553	(MO)	DQ790109	–	KP263334	DQ790137	DQ790174	DQ790244	DQ110338
Olax emirnensis	Baker	Madagascar	G.E. Schatz et al. 3620	(MO)	DQ790119	DQ790214	–	DQ790136	DQ790173	DQ790243
Olax imbricata	Roxb.	China	J.-M. Hu 1618	(TAI)	JQ613222	KP263253	KP263351		–	–	JQ613246
Oliverella rubroviridis	Tiegh.	Zambia	N. B. Zimba et al. 1097	(MO)	EU544337	EU544387	–	–	EU544442	–	–
Ombrophytum subterraneum	(Aspl.) B. Hansen	Chile	J. D. Mauseth 1987-506	(TEX)	L24406	KP263254	–	–		–	EU281127
Oncella ambigua	(Engl.) Tiegh.	Kenya	S. A. Robertson & K. Medley 5459	(MO)	EU544338	–	–	–	EU544443	–	–
Oncocalyx sulfureus	(Engl.) Wiens & Polhill	Kenya	W. Forstreuter 9117	(SIU)	EU544339	EU544388	–	–	EU544444	–	–
Ongokea gore	(Hua) Pierre	Gabon	F. J. Breteler et al. 14888	(WAG)	DQ790120	DQ790216	KP263352	DQ790140	DQ790177	DQ790246	DQ110350
Opilia amentacea	Roxb.	Australia	D. L. Nickrent 2816	(SIU)	L24407	DQ790202	–	L26076	AY042621	KP263313	–
Oryctanthus occidentalis	(Kunth) Kuijt	Costa Rica	D. L. Nickrent 2763	(SIU)	L24408	EU544389	–	–	EU544445	–	–
Osyridicarpos schimperianus	(Hochst. ex A. Rich.) A. DC.	South Africa	D. L. Nickrent 4110	(SIU)	EF584581		–	EF584603	EF584628	KP263315	–
Osyris lanceolata	Hochst. & Steud.	South Africa	D. L. Nickrent 2731	(SIU)	U42803	AF389274	–	EF464525	EF464506	–	–
Osyris quadripartita	Salzm. ex Decne.	Spain	D. L. Nickrent 4062	(SIU)	EF584582	(FJ588878)	–	EF584604	AY042623	KP263314	(AF520155)
Passovia pyrifolia	(Kunth) Tiegh.	Costa Rica	D. L. Nickrent 2762	(SIU)	L24412	EU544392	–	–	EU544448	–	–
Pentarhopalopilia marquesii	(Engl.) Hiepko	Gabon	J. J. F. E. deWilde & R. W. deWilde-Bakhuizen 11212	(WAG)	DQ790102	DQ790203	–	DQ790127	DQ790166	–	–
Peraxilla tetrapetala	(L. f.) Tiegh.	New Zealand	B. Molloy s.n.	(SIU)	EU544340	EU544390	–	EU544473	EU544446	KP263316	–
Phacellaria rigidula	Benth.	China	Y. Ding s.n.	(SIU)	EF584583	–	–	EF584605	(EF584629)	–	–
Phanerodiscus capuronii	Malécot, G.E.Schatz & Bosser	Madagascar	G. E. Schatz et al. 3439	(MO)	DQ790122	DQ790219	(KP263353)	DQ790143	DQ790180	DQ790249	–
Phoradendron californicum	Nutt.	USA	J. Paxton s.n.	(SIU)	AF039070	AF181803	–	EF584613	EF584639	–	–
Phoradendron leucarpum	(Raf.) Reveal & M.C.Johnst.	USA	D. L. Nickrent 2077	(ILL)	X16607	KP263256	KP263354	GQ997750	GQ997723	GQ997713	–
Phragmanthera crassicaulis	(Engl.) Balle	Gabon	J. J. Wieringa 2506	(WAG)	EU544341	EU544391	–	–	EU544447	–	–
Pilgerina madagascariensis	Z.S.Rogers, Nickrent & Malécot	Madagascar	R. Rabevohitra et al. 4485	(MO)	DQ329169	–	–	DQ329178	DQ329189	DQ329200	–
Plicosepalus sagittiflorus	(Engl.) Danser	Kenya	W. Forstreuter s.n.	(SIU)	EU544342	EU544393	–	–	EU544449	–	–
Psittacanthus calyculatus	A.C. Sm.	Mexico	D. Wiens s.n.	(SIU)	(L24414)	EU544394	–	–	EU544450	–	–
Ptychopetalum petiolatum	Oliv.	Gabon	F. J. Breteler 14745	(WAG)	DQ790121	DQ790215	KP263355	DQ790138	DQ790175	DQ790245	–
Pyrularia pubera	Michx.	USA	L. J. Musselman s.n.	(SIU)	L24415	–	–	DQ329179	EF464507	DQ329201	–
Quinchamalium chilense	Molina	Argentina; Bolivia	R. Vidal-Russell s.n.; J.R.I. Wood 9149	(SIU; K)	EF464469	KP263257	KP263356	EF464533	EF464514	KP263317	KP263276
Rhoiacarpos capensis	(Harv.) A. DC.	South Africa	D. L. Nickrent 4117	(SIU)	EF584584	–		EF584606	EF584630	KP263318	–
Santalum album	L.	India; Taiwan	R. Narayana s.n.; H.-J. Su 028	(SIU; TAI)	JQ613224	AY957453	JQ613266	L26077	KP263262	KP263319	JQ613250
Santalum macgregorii	F.Muell.	Papua New Guinea	D. L. Nickrent 4499	(WAU)	EF584585	–	–	EF584607	EF584631	–	–
Sarcophyte sanguinea	Sparrm.	South Africa	D. L. Nickrent 4109	(SIU)	KP263286	KP263258	–	–	–	–	KP263277
Schoepfia chinensis	Gardner & Champ.	China	H.-J. Su 054	(TAI)	KP263287	–	KP263357	HQ415145	KP263263	–	KP263278
Schoepfia jasminodora	Siebold & Zucc.	Taiwan	H.-J. Su 022	(TAI)	JQ613226	–	JQ613273	HQ415146	HQ415321	–	JQ613252
Schoepfia schreberi	J.F.Gmel.	Bahamas	D. L. Nickrent 2599	(ILL)	L24418	AF389261	–	L11205	AY957451	DQ790240	GU351300
Scleropyrum pentandrum	(Dennst.) Mabb.	Thailand	S. Suddee et al. 1007	(TCD)	DQ329167	–	–	DQ329176	DQ329187	DQ329198	–
Scorodocarpus borneensis	(Baill.) Becc	Malaysia	S. P. Teo s.n.; M.W. Chase 1331	(SIU; K)	U59934	DQ790228	KP263358	DQ790159	DQ790195	DQ790263	KP263279
Scurrula ferruginea	(Jack) Danser	Malaysia	D. L. Nickrent 4008	(SIU)	EU544343	EU544395	–	–	EU544451	–	–
Scurrula parasitica	L.	Malaysia	D. L. Nickrent 4004	(SIU)	EU544345	EU544397	–	–	EU544453	–	–
Scurrula pulverulenta	(Wall.) G. Don	Nepal	M. Devkota 661	(KATH)	EU544344	EU544396	–	–	EU544452	–	–
Socratina bemarivensis	(Lecomte) Balle	Madagascar	C. C. H. Jongkind et al. 3548	(MO)	EU544347	EU544399	–	–	EU544454	–	–
Sogerianthe sessiliflora	(S. Moore) Danser	Papua New Guinea	D. L. Nickrent et al. 4467	(WAU)	EU544348	EU544400	–	–	EU544455	–	–
Staufferia capuronii	Z.S.Rogers, Nickrent & Malécot	Madagascar	R. Randrianaivo et al. 825	(MO)	DQ329168	–	–	DQ329177	DQ329188	DQ329199	–
Strombosia grandifolia	Hook.f. ex Benth.	Gabon	F. J. Breteler 15457	(WAG)	DQ790123	DQ790225	–	DQ790156	DQ790192	DQ790260	–
Strombosia philippinensis	S.Vidal	Philippines	D. Heuschkel, Honolulu B.G. 81.724	(SIU)	AF039079	DQ790226	–	DQ790157	DQ790193	DQ790261	–
Strombosia pustulata	Oliv.	Gabon	J. J. Wieringa 2781	(WAG)	DQ790124	DQ790227	KP263359	DQ790158	DQ790194	DQ790262	DQ110360
Strombosiopsis tetrandra	Engl.	Gabon	J. J. Wieringa 3300	(WAG)	DQ790125	DQ790224	–	DQ790155	DQ790191	DQ790259	–
Struthanthus oerstedii	(Oliv.) Standl.	Costa Rica	S. Sargent s.n.	(SIU)	L24421	EU544402	–	–	EU544457	–	–
Struthanthus woodsonii	Cufod.	Costa Rica	D. L. Nickrent 2761	(SIU)	EU544349	EU544403	–	EU544474	EU544458	–	–
Tapinanthus constrictiflorus	(Engl.) Danser	Gabon	J. J. Wieringa 2860	(WAG)	(L24422)	EU544404	–	–	EU544459	–	(DQ110361)
Taxillus chinensis	(DC.) Danser	Malaysia	D. L. Nickrent 4032	(SIU)	EU544350	EU544405	–	–	EU544460	–	–
Tetrastylidium peruvianum	Sleumer	Peru	H. van der Werff & R. Vasquez 13875	(MO)	DQ790126	–	–	DQ790154	DQ790190	KP263321	–
Thesium chinense	Turcz.	Taiwan	C.-C. Wu 0024	(TAI)	JQ613225	KP263259	JQ613267	–	–	–	JQ613251
Thesium fragile	L. f.	South Africa	D. L. Nickrent 4102	(SIU)	EF584586	–	–	EF584608	EF584632	KP263322	–
Thesium fruticosum	A.W. Hill	South Africa	K. Steiner s.n.	(SIU)	EF584587	–	–	EF584609	EF584633	–	–
Thesium subsucculentum	(Kämmer) J.C. Manning & F.Forest	Canary Islands (Spain)	A. Santos Guerra s.n.	(TFNC)	EF584576	–	–	EF584596	EF584621	KP263304	–
Thonningia sanguinea	Vahl	Gabon; Ghana; Cameroon	G. Walters et al. 961; H. H. Schmidt et al. 1619; J-M. Onana 2927	(MO; K)	KP263289	–	KP263361	–	–	–	KP263280
Tripodanthus acutifolius	(Ruiz & Pav.) Tiegh.	Brazil	Wasum et al. 7586	(MO)	L24424	EU544406	–	EU544475	EU544462	KP263323	–
Tristerix corymbosus	(L.) Kuijt	Chile	V. Melzheimer s.n.; G. Amico s.n.	(SIU; BCRU)	EF464467	EF464479	–	–	EF464512	–	–
Tupeia antarctica	(G. Forst.) Cham. & Schltdl.	New Zealand	B. Molloy s.n.	(SIU)	L24425	DQ790208	–	DQ790133	DQ790172	–	–
Urobotrya siamensis	Hiepko	Thailand	Geesink et al. 7807	(B)	EF584588	–	–	EF584611	EF584635	–	DQ110365
Vanwykia remota	(Baker & Sprague) Wiens	Tanzania	T. Fison 91/1	(MO)	EU544351	EU544407	–	–	EU544463	–	–
Viscum album	L.	USA	P. Faber s.n.	(SIU)	U42821	AF389275	–	L26078	JN895000	–	–
Viscum articulatum	Burm. f.	Australia; Taiwan	D. L. Nickrent 2812; H.-J. Su 020	(SIU; TAI)	JQ613228	KP263260	(JQ613265)	EF464517	EF464496	–	–
Ximenia americana	L.	Bahamas	D. L. Nickrent 2601; D. Owen s.n.	(ILL; TAI)	L24428	DQ790220	KP263362	GQ997898	GQ997871	GQ997860	KP263281
Antirrhinum majus	L.				AJ236047	AY423077	AY566619	L11688	AJ429342	GQ996966	AY453102
Arabidopsis thaliana	(L.) Heynh.				X16077	X52320	Z19121	U91966	AF144378	AF05697	NC_001284
Camellia japonica	L.				U42815	AY727975	AY566627	L12602	AF380074	(KC143082)	(AF421034)
Cornus florida	L.				X17370	AF297532	AJ556175	(L14395)	(AY526237)	GQ998074	(AY725883)
Myrtus communis	L.				(GU476479)	EU002154	AJ556164	HM850194	AY525136	(GQ870669)	GU351259
Spinacia oleracea	L.				L24420	HQ843464	DQ058635	NC_002202	NC_002202	NC_002202	AY453110
